# Deletion of the gene for a cyanobacterial ribosome-associated protein affects the carbon/nitrogen metabolism

**DOI:** 10.64898/2026.08.10.743958

**Authors:** Nouha Abdelaziz, Alexander Kraus, Stefan Timm, Friedel Drepper, Viktoria Reimann, Marc Broghammer, Bettina Knapp, Antonio López-Lozano, Ravi Shankar Ojha, Bettina Siebers, Michael Y. Galperin, José Manuel García-Fernández, Manuel Brenes-Alvarez, Pitter F. Huesgen, Martin Hagemann, Wolfgang R. Hess

**Author notes:** **Correspondence:** Wolfgang R. Hess. Co-sharing first authors (Nouha Abdelaziz, Alexander Kraus).

## Abstract

In contrast to their important structural and regulatory functions, such as in the metabolism of cyanobacteria, genes encoding small proteins are often not well characterized. Cyanobacteria use redox equivalents and energy from oxygenic photosynthesis to produce organic carbon compounds from inorganic carbon (C_i_) and organic nitrogen compounds from inorganic nitrogen sources. Therefore, the assimilation and metabolism of carbon and nitrogen are coordinated at multiple levels in cyanobacteria. Here, we analyzed the *Synechocystis* sp. PCC 6803 gene *ssr3189* encoding a 55 amino acids protein. Orthologs were detected in 665 cyanobacterial genomes defining COG5794 in the Database of Clusters of Orthologous Genes. Homologs in several eukaryotic algae suggest that Ssr3189 is an important protein that originated in cyanobacteria, was retained in algae after endosymbiosis, but was lost in plants. Polynucleotide kinase assays validated Ssr3189 as an RNA-binding protein. Deletion of *ssr3189* resulted in lower pigmentation, delayed growth, and alterations in the expression of genes encoding transporters for nitrogen and C_i_, and metabolic enzymes. Metabolomic analysis revealed a substantial overaccumulation of glutamine and tricarboxylic acid cycle intermediates in the deletion mutant, and further differences in the amino acid and organic acid pools compared to the wild type. Co-immunoprecipitation analysis yielded ribosomal protein S21, enolase and the Cas6-1 endoribonuclease as the most strongly co-enriched proteins, together with all other ribosomal proteins and a small set of metabolic enzymes. These findings are consistent with observations that *ssr3189* encodes the ribosome-associated protein cS24 and suggest that it connects translation with metabolic control, and, potentially, RNA decay.

**IMPACT STATEMENT:** Despite considerable progress in analyzing microbial genomes, there are still substantial numbers of uncharacterized gene functions. Here, we analyzed a mutant lacking gene *ssr3189* that is widely conserved, but phenotypically uncharacterized in cyanobacteria. This gene is important for growth at the optimum temperature and essential at lower temperatures. In its absence, important metabolites were overaccumulated, while genes involved in nitrogen and C_i_ uptake were dysregulated. The encoded protein binds RNA and interacts with proteins involved in translation and metabolism. The findings are consistent with a function as a ribosomal protein bridging protein synthesis and the regulation of metabolism.
