## Supplemental Dataset 2 for "Deletion of the gene for a cyanobacterial ribosome-associated protein affects the carbon/nitrogen metabolism"

### Sheet: COG5794_comments
Assembly	Genome	TaxID	No. genes	Comments
GCF_000018105.1	Acaryochloris_marina_MBIC11017	329726	1
GCF_000317515.1	Allocoleopsis_franciscana_PCC_7113	1173027	1
GCF_000317695.1	Anabaena_cylindrica_PCC_7122	272123	1
GCF_018389385.1	Anthocerotibacter_panamensis_C109	2778476	0	An untranslated 54-aa ORF found at the CP062698.1 positions 2369049..2369213: MPGGSVAKKRDLRKEKQQRNREYVKKLRRRTTGNSRRGEGLGDGREGGYAASSR
GCA_017346855.1	Aphanizomenon_flos-aquae_DEX188	2717882	1
GCA_002368055.1	Aulosira_laxa_NIES-50	1541988	1
GCF_006968745.1	Brasilonema_sennae_CENA114	415709	1
GCF_000316575.1	Calothrix_PCC_7507	99598	1
GCF_000025125.1	Candidatus_Atelocyanobacterium_thalassa_isolate_ALOHA	1453429	1
GCF_000317145.1	Chamaesiphon_minutus_PCC_6605	1173020	1
GCF_000317125.1	Chroococcidiopsis_thermalis_PCC_7203	251229	0	An untranslated 46-aa ORF without a proper start codon found at the CP003597.1: 2605237..26050097: PKKEKALRNQAYARKFRKRATTGRMQNRRNQPQPQAEEDEDTAASN. A 52-aa ORF WP_165587649.1 is seen in several other Chroococcidiopsis spp.
GCF_000317495.1	Crinalium_epipsammum_PCC_9333	1173022	1
GCF_000017845.1	Crocosphaera_subtropica_ATCC_51142	43989	1
GCF_000317675.1	Cyanobacterium_aponinum_PCC_10605	755178	1
GCF_000316515.1	Cyanobium_gracile_PCC_6307	292564	1
GCF_018139025.1	Cylindrospermopsis_raciborskii_N8	1524929	1
GCF_000317535.1	Cylindrospermum_stagnale_PCC_7417	56107	1
GCF_000317615.1	Dactylococcopsis_salina_PCC_8305	13035	1
GCF_012516395.1	Dolichospermum_flos-aquae_CCAP_1403_13F	315271	1
GCF_007904085.1	Euhalothece_natronophila_Z-M001	522448	1
GCF_001548455.1	Fischerella_NIES-3754	1752063	1
GCF_000317045.1	Geitlerinema_PCC_7407	1173025	1
GCF_000332235.1	Geminocystis_herdmanii_PCC_6308	113355	1
GCF_000011385.1	Gloeobacter_violaceus_PCC_7421	251221	1
GCF_000317555.1	Gloeocapsa_PCC_7428	1173026	1
GCA_032163395.1	Gloeocapsopsis_dulcis_AAB1	2859516	1
GCF_001870225.1	Gloeomargarita_lithophora_Alchichica-D10	1188229	1
GCA_022206215.1	Gloeomargaritales_cyanobacterium_VI4D9	2898145	1
GCF_000147335.1	Gloeothece_verrucosa_PCC_7822	497965	2
GCF_002075285.3	Halomicronema_hongdechloris_C2206	1641165	0	A homolog (HEY9810195.1) found in another strain of Halomicronema
GCF_000317635.1	Halothece_sp._PCC_7418	65093	1
GCF_029953635.1	Halotia_branconii_CENA392	1539056	1
GCF_020091585.1	Kovacikia_minuta_CCNUW1	2653194	1
GCF_021379005.1	Leptodesmis_sichuanensis_A121	2835870	1
GCF_002142475.1	Leptolyngbya_boryana_IAM_M-101	411966	1
GCF_000316605.1	[Leptolyngbya]_sp._PCC_7376	111781	0	Homologs exist in other strains assigned to Leptolyngbya, but not in Picosynechococcus spp.
GCF_019891175.1	Leptothermofonsia_sichuanensis_E412	2016068	1
GCA_022184905.1	Limnoraphis_sp._WC205	2824556	0
GCF_000973065.1	Limnospira_indica_PCC_8005	376219	1
GCF_000010625.1	Microcystis_aeruginosa_NIES-843	449447	1
GCF_001767235.1	Moorena_producens_PAL-8-15-08-1	1458985	1
GCF_032813545.1	Nodosilinea_sp._E11	3037479	1
GCF_003054475.1	Nodularia_spumigena_UHCC_0039	1914872	1
GCF_000009705.1	Nostoc_PCC_7120_FACHB-418	103690	1
GCF_000196515.1	Nostoc_azollae_0708	551115	1
GCF_000020025.1	Nostoc_punctiforme_PCC_73102_ATCC_29133	63737	1
GCF_000317475.1	Oscillatoria_nigro-viridis_PCC_7112	179408	1
GCF_012295525.1	Oxynema_aestuarii_AP17	2064643	1
GCF_000195975.1	Parasynechococcus_marenigrum_WH_8102	84588	1
GCF_016446395.1	[Phormidium]_sp._ETS-05	222819	1
GCF_023983615.1	Phormidium_yuhuli_AB48	2940671	0	Homologs found in several other Phormidium spp.
GCF_000019485.1	Picosynechococcus_sp._PCC_7002	32049	0	Homologs are also lacking in Picosynechococcus sp. PCC 7003 and [Leptolyngbya] sp. PCC 7376 (unclassified Picosynechococcus)
GCF_904830935.1	Planktothrix_agardhii_No.976	1160	0	Homologs are also lacking in Planktothrix agardhii strain No.2A, str. 7805, strain No.365, strain No.66, strain PCC 7805, strain PCC 7811, strain NIES-204, strain NIVA-CYA126/8, Planktothrix pseudagardhii strain No.713, Planktothrix tepida strain PCC 9214.
GCF_000317025.1	Pleurocapsa_PCC_7327	118163	1
GCF_000011485.1	Prochlorococcus_marinus_MIT_9313	74547	1
GCF_000007925.1	Prochlorococcus_marinus_sub_marinus_CCMP1375_SS120	167539	1
GCF_000317065.1	Pseudanabaena_PCC_7367	82654	1
GCF_019056575.1	Richelia_sinica_FACHB-800_FACHB_800	1357546	1
GCF_000021805.1	Rippkaea_orientalis_PCC_8801	41431	1
GCF_000316665.1	Rivularia_PCC_7116	373994	1
GCF_000317575.1	Stanieria_cyanosphaera_PCC_7437	111780	2	Stanieria sp. NIES-3757 possesses 2 homologs, too.
GCF_000012525.1	Synechococcus_elongatus_PCC_7942_FACHB-805	1140	1
GCF_000009725.1	Synechocystis_PCC_6803	1148	1
GCF_026802175.1	Thermocoleostomius_sinensis_A174	2016057	1
GCF_013177315.1	Thermoleptolyngbya_sichuanensis_A183	2737172	1
GCF_002754935.1	Thermostichus_lividus_PCC_6715	1917166	1
GCF_000011345.1	Thermosynechococcus_vestitus_BP-1	197221	1
GCF_025677855.1	Tolypothrix_sp._PCC_7601	1188	1
GCF_030409055.1	Trichocoleus_desertorum_NBK24	3023083	1
GCF_000204075.1	Trichormus_variabilis_ATCC_29413	240292	1
GCF_026240635.1	Trichothermofontia_sichuanensis_B231	2016064	1
GCA_025370055.1	Woronichinia_naegeliana_WA131	2824559	1
GCF_020885515.1	cyanobacterium_endosymbiont_of_Braarudosphaera_bigelowii	1285375	1
GCF_000829235.1	cyanobacterium_endosymbiont_of_Epithemia_turgida	1228987	1
GCF_003574135.1	cyanobacterium_endosymbiont_of_Rhopalodia_gibberula	1763363	1
